# Automated design of stiffness-tunable DNA origami hollowframes for self-assembling metamaterials

**DOI:** 10.64898/2026.07.23.740378

**Authors:** Anthony J. Vetturini, Jonathan Cagan, Rebecca E. Taylor

## Abstract

DNA origami offers a route to engineering architected metamaterials with sub-nanometer precision by linking nanoscale building blocks into micron-scale assemblies. However, automated design spaces are currently limited to fixed DNA origami motifs, restricting control over the stiffness of mass-efficient nanostructures. Here, we introduce a fully automated design paradigm that converts prescribed vertices, edges, and cross-section specifications directly into manufacturable, nucleotide-level models. To demonstrate robustness, three structurally distinct nanostructures are realized under a shared experimental protocol. Further, this paradigm enables the programmed assembly of hollowframe building blocks into micron-scale architectures, including traditional and reentrant honeycomb lattices. More broadly, this work establishes a design abstraction for stiffness-tunable DNA origami nanostructures that can be rapidly translated into architected metamaterials with distinct simulation-predicted mechanical responses.
