## supplementary data S1 for "Automated design of stiffness-tunable DNA origami hollowframes for self-assembling metamaterials": All_Sequences.xlsx

### Sheet: 18HB_Arrow
Count	Name	Sequence
1	Arrow_Core	GTTACATATACTGCGTAAATAAACAGCCATATTAATTTGCTA
2	Arrow_Core	TATTTCAATTCTGCGAACGAGTAGATTTACGGGAGAAATCACCA
3	Arrow_Core	AAAGGGATTTGACGAGCACGTAAGCCGGAATCGGAAGAATAGGTTTGAT
4	Arrow_Core	GGTAAATCGTCTGAAATGAACGAACGCAGCAAGCGGAATATA
5	Arrow_Core	GAAGAAAACCGGAGTGTTGCCCCAGCAGGCGAGCGCCAGGGT
6	Arrow_Core	TCGGGTAACACTGAGTTTTTGTCGTCTTTCCAAAACACTTGTG
7	Arrow_Core	AACAGTTAGTACAAACTACAATTAGCGTAACGATCAGC
8	Arrow_Core	TTTTCAGAATTTCTGGCATCATAAAGCCTTTTCAGAGCATAAA
9	Arrow_Core	GACGTGTCACACCCACAAGAATTGAGTTAAGCGAATAAGTTT
10	Arrow_Core	CCTCAATCAATTATTAGTCTTTAATTAAAAGGCTTTGATGAT
11	Arrow_Core	ATAGGTCACGTGGATTCTAAATCAGTTGTAAAAGAGAAT
12	Arrow_Core	ATTAGGCAACAAGTTGCACCACTATTAAGAGCAGATTAAGAA
13	Arrow_Core	CACGTCACCAGTGAGACGATTGCGTTGCGCTCCGAGCCGCTG
14	Arrow_Core	GAATACCACATCAAAGCGAACCAGATTTGATAAGAGGTCAAT
15	Arrow_Core	CGCGTAACCACGCAAGTGAACTAATCGTCAATAGAT
16	Arrow_Core	TCAATAGAGTAGAAGAACTCTACATTGGCAGATTACATCGCGCA
17	Arrow_Core	CCACAGCCAGAGAGAAGGATTAGGAGCCACCCTCAGAGCACA
18	Arrow_Core	CAAATCCAACATGTTATTAAACTCATTAAGGAATTACGAGGCGAA
19	Arrow_Core	GCCCGAAAGACTTGCGGGATCGTCATTCGGTCTACATTTTAT
20	Arrow_Core	CACCTCCTCAAATGGAAAGCGCAGTAGCCGCCACCAGAACAGAAT
21	Arrow_Core	TAAACATTAAAAATACCGGATTATTAAACTATACAGTCAAGCCTT
22	Arrow_Core	TTAGAGCTGAGGCTTGCAGGCCGCTTTTCAAATCGCCAAATAC
23	Arrow_Core	ACCCCTGCGGAATTAGCCTTACTCGTCATAAACCAACCTAAA
24	Arrow_Core	GAGGCATATGGGCGCTAAGGGAGAATTAACTGAAAA
25	Arrow_Core	TAGCAACGGCCGACAATTTGGGGCGCGTTTTAGCTGAAAAGGTTA
26	Arrow_Core	TTTTTCAGAGTTTTATAGAACCCTTAGCGTAAAATATCTAGG
27	Arrow_Core	TATACCCTCAGTTAAGAGATAGTAAATTTTAAGAACTGGCCAAGTA
28	Arrow_Core	CGATGAACAGGAACGGTACGCCAGGGCGCGTACTAAAG
29	Arrow_Core	TATAGAAGGCTCAACATGTAATTTAATACCGATTAATGGTTA
30	Arrow_Core	CAAGTTTGCGACTTGCATATAAAATGAAAAGTTACAAAATCGCAAA
31	Arrow_Core	AGACTATCAGAGAGATAAATCAATAGAAAATTGAGGGA
32	Arrow_Core	ATAATTCCCAACGCAAGGGAGAAAGGCCGGAGCGGCCTTGCT
33	Arrow_Core	TATCACCGTACAATCTCCAAAAAAATTATCAGTAGTAGCAAG
34	Arrow_Core	AGATCTAGCAAAATTAAGCAAATTCTACTAATAGCTTGCTTTCG
35	Arrow_Core	AGGTAAATGTCATAGTCAGAGCATGATACCCTGCCTATT
36	Arrow_Core	TTCAGAAATTCCATTAAACGGGGTGAGAACAGAACCTTA
37	Arrow_Core	GATTTTGTATCCCAACTTGGCGCATAGGCTGGGCACCC
38	Arrow_Core	ACAATAATTGAATTACCTTTTCCGTGTGATAAATAACA
39	Arrow_Core	CGCCCCTTATCTTGGGAAATGCAGATACATAAATCGCGTTTT
40	Arrow_Core	TGTTCCGTGGGAACAAACCCGTAATCTTCTGGCAGGCAAACG
41	Arrow_Core	TTGCGAACCCTCAGTTTTAACCGCCACCCTTAGAAAGGAA
42	Arrow_Core	GAGAAACCAAAATAGCGAGAGTTTGCTTTTGCAAAAGA
43	Arrow_Core	CATGGCTTTTGCGCCACCCTCAGAACATCGGCATTTTCGATT
44	Arrow_Core	GTTTGGAAACGTCAAAGGGCGAGGAAGAAAGCGAAAGCC
45	Arrow_Core	GAGCCACCACGTCAGACTGTAGCAAGGTGACACCACGCCAATAACGA
46	Arrow_Core	GCCATTCAGGCGCAAGGCGATTAAGTCGACTCTAGAGGATTC
47	Arrow_Core	GCATTTTTTTTCGAGCCAGTACCTAAATTTATTTTATGGTTTGAAGGCAGAG
48	Arrow_Core	CATTTTGCGGACTTGCTGAACCTCACTGATAGCCCTAAACAC
49	Arrow_Core	CTTTGAGGACTTTTTAAAGACTTTTTCATGTAATTTTAGGAA
50	Arrow_Core	CCCTGAGAGGCTGATTGCCCTTCACAATACAACGGCGCCTGG
51	Arrow_Core	AGGCCTCCATGGGAACGAAGAACCGGATATTCCGGGAGGTTT
52	Arrow_Core	TCGATCATAATCATCAAGAGTAATATCAAGATTAGTTGCCA
53	Arrow_Core	AGTGAGCTAACTAAAGCCTGCCAGTGCCAGTCATTGAT
54	Arrow_Core	TGAATACCAGTATAAAGCAAAAGCCATGAAACGCAGAGGTAAGAGCA
55	Arrow_Core	CAGGTTGGGTAAGCGCCATTCGCCAGCTTTCCGGCACCGGGG
56	Arrow_Core	CCTGAAAAGAATACACTAGACGTTAATGTACCAACCTATATA
57	Arrow_Core	CCAGGGTTTTCCCAAGCTTGCATGCGAAGCATAAAGTGTCAC
58	Arrow_Core	TATCCATAAAGGTGGCAAAGCCATTTGGGAATGTAGCGACCA
59	Arrow_Core	CATATTACCGAGCCTGATTGCTTTGAATTACATTTAACAAAA
60	Arrow_Core	TTTTCTGACCTGGGAACCGAACTGAATCGCCTGATAAATCAT
61	Arrow_Core	GTACTGGTCGGAACCGCCTCCCCCCCCTTATTAGCGATT
62	Arrow_Core	AATTCGGATGGCTTAAAGGGAGTTAGAGCTTAATTGCTGATT
63	Arrow_Core	AGCGTGAATCCCCCTCAACGTAATGCCACTACACTTTCACAC
64	Arrow_Core	TTTCCCTAGACAAAGAACGCGGTCCAGACATCGAGTTATGCGGAG
65	Arrow_Core	CTTTGACCCCCTAAAGTTCGTCACCAATGCCCAGGAGT
66	Arrow_Core	ATTATTCATTTAGCAAAAGAAGATGTGTTTAGTATCATAAAA
67	Arrow_Core	CTCCTTATTACGTTTTCAGTATGTTAAAGTAAGGGAGAA
68	Arrow_Core	CAGTCAGGACGATTCCAAGAACGGGTCAGCTAATGCAGATGT
69	Arrow_Core	CATTAACAGAGCCGCCGCCAGCATTTTTGACAGGAGGTTGA
70	Arrow_Core	TAGGGCTTACCGGAACAAAATTAATACCATAGCAATAGC
71	Arrow_Core	TAAACTCATTTTTTAACCAGTAACAACCCGTCTGGTGTACCA
72	Arrow_Core	TTTGCGAGCTTTCAACTAGAAAAATCTACGTTAATCGGCTGT
73	Arrow_Core	AGAAACAAGAAACGCAAAGAATTATCACCGTCACCCT
74	Arrow_Core	TCCAAAAGGGTATAAAAATTTTTAGCATATAACAGTTGATGC
75	Arrow_Core	AGTATTAGACTTTACAAACAATTCGTTTTACAACTCGTAAATTTTGGAAT
76	Arrow_Core	AGGTCGTTGAATCAGGAGACCAGGCCACAAACAAATAATTTTATCCT
77	Arrow_Core	CGTGGCGCTAGGGCGCTGCACACCCTATAATCGTC
78	Arrow_Core	GCAACTGTTGGAGGAAGATCGCACTGATGGGCGCATCGTGTG
79	Arrow_Core	TTCAGGGAGATTTTGCTAAACAGAAGGCATATTCATTCC
80	Arrow_Core	GTTTCAGCGGATAAAATAATGCTTTAAATGTTTCATTCAGTG
81	Arrow_Core	ATATTCCCACGCTGAGAGCCACACCAGCAGAAGATGACGCTCATA
82	Arrow_Core	AGTTTGACCATAAATCAAAATTTTATCAGGTCTTTACCCAGG
83	Arrow_Core	GGCAAACCATCGATAGCATTTTGCACCGTAATCATAGAGCCATA
84	Arrow_Core	ATTTGAAATTATTCATTAGCGTTTTCCGCCACAAGCGTCTAT
85	Arrow_Core	AGCTACAAGTCTTTCCAGAGCCTATTTATAGCCTTTATT
86	Arrow_Core	GGTTGCTTTCCAGTCGGGCTCACAATCCCCGGATGTGCTTGC
87	Arrow_Core	TGTCCATCACGCTTTAAATTAACCGGTAGTTTTCTATTTTTGAG
88	Arrow_Core	TGTGAGTGAATAATTTCATCTTCTGAATAAGACATTACCCTT
89	Arrow_Core	TCCTCCCGAGATAGGGTTTCTATCAAGCACTACGAACG
90	Arrow_Core	AATACATTTGTTAGGAGCACTAACTAGCGGTCACTGAACTGACCGCTG
91	Arrow_Core	TCATCGGATTCAGCCCTTTTTAAGAAGCAAACGTAGAAAAGC
92	Arrow_Core	TTGGCAAATCAACAGTTGATTAAATACGTCAGATGAATAATA
93	Arrow_Core	TTCTGCCTTAACTTGACAGGCGCAGACGGTCAAAATCCGCGA
94	Arrow_Core	ACGCTATCCGGAGGCTTGAGGGGGTAATAGTAAAACAG
95	Arrow_Core	AGATTTTCCTTCTGTAAATCGTTTTTTCAAATATATGACAAAATTT
96	Arrow_Core	TAATTCTAGAAAACCGCTATTAAAGAAATTTTAAAAGTTTGAAAC
97	Arrow_Core	TGGCGAGATGGTTGCTTTTAGACGGTAATAGCAAATATT
98	Arrow_Core	CCGCACTCGACGACAATAAACAATCGCATAGAATCATTTGCATAT
99	Arrow_Core	TACCTTTAGTTAACCTTGAGGTTTACCTTTGCCCGAACGCAG
100	Arrow_Core	CGAGTTTTAGTAAATTGGGGCGCCCAATATTTTGCAAGCAAATCACCAGAA
101	Arrow_Core	ATAAGAAACTGCCGGTATAGCCCAAAAGGAGCATTGAGGCGGCTTT
102	Arrow_Core	ATTGCCTGAGAGTCTGGACTGAGAAGTGTTTTGCCGCG
103	Arrow_Core	AAAATCACCATTTGTAGCACCATTAATGATTAAAACCGAAGA
104	Arrow_Core	AGCTCGAAGAAATTGTTATCCGAAACCTGGTATTGGAAA
105	Arrow_Core	GCGGGGTTTTTTTGCTCAGTGTTTAGTACCGCCATAATAATT
106	Arrow_Core	CATCGCAGATAGTTTTCCGAACAAAGTTACCAGAAGGAGA
107	Arrow_Core	CAACACTATCATTGCATCAAAAAGACAGCGAAAGACAGCCGC
108	Arrow_Core	AAATTGTACCAAAAACATCGCAAATGGTCAATGCATAACCGA
109	Arrow_Core	AGCGAATAGGATTGTATACGTAAAACTAGCATGCCGATT
110	Arrow_Core	TGAGGAAGGTTATCTAAGAATACGTGGCATTTCAGACAATA
111	Arrow_Core	ACTTGACATTCTGGCCAAGAATGGCATCTGGTTTATTAATTGCGT
112	Arrow_Core	CATCAAGAAAATCATAATTACTAGACAACGCTCGACTTGATT
113	Arrow_Core	TTAGCCCTCAGCTCTGAATAAGAGGCTGAGACCTCATT
114	Arrow_Core	AAATGATAGCTAGAACCTAACCACCAGAAGGAATGAAAAATC
115	Arrow_Core	ATGGAAGGGTTTAGATTAAGACGCTGTTATATAACTATAACG
116	Arrow_Core	TAAGAATAAACAATTGAGGAGGCGTAAGCTGCTAGACTGGAT
117	Arrow_Core	CGGATAACCCTCATTGTGAATTACCAACAAGCAAGCCGTGGTAAAG
118	Arrow_Core	TGTAGCTCAACTGCTCCTCCGGAAGTGAGATTCGAACTAAC
119	Arrow_Core	GCTACAGAATCGCAAACACGTTAATATTTTGTATTAAATTTT
120	Arrow_Core	CAGTCTTGCCTTGATATTCTGTAATACTTTTGGTTTGACCA
121	Arrow_Core	AATTTTAACCTCCGGCTTAGATAAGAATCAATAATAAAATAG
122	Arrow_Core	TCACACAAAGAACCATATCAAAATTCTTGAAAACATAGCGCTGATG
123	Arrow_Core	CTTTTGTTTATCAACAATAGGTTGGGAGAAGACTTCTGATATCATC
124	Arrow_Core	AATATATTCTAAGAACGCAATCGCCATATTTAAGGCGTTATT
125	Arrow_Core	ATAAATTCGCTAAAATCATACAGGCAAGGCAATTAACATCCA
126	Arrow_Core	AATTACAAAGGCTATCAGAGTGAGGCCACCGAGTAAAAGAGTC
127	Arrow_Core	TATTCTTTAATCGTTTACCAGACGATATAGTCAGAAGCACGAGGG
128	Arrow_Core	ACGATGTATGGTAGCAAGAAAGTATTTTACCGTTCCAGTCCTCA
129	Arrow_Core	CTTAATGCGGAGCGGGACTCCACAAGAGTGCAAGCGGTC
130	Arrow_Core	TCAATTACAGTAACTTTTAGTACCTTAAACAGTACTTTATAAA
131	Arrow_Core	GGCCCCAATGAGGTCAGATGATATTGGATAAGTGCCGTCGTG
132	Arrow_Core	GTAAGCGCGAAAATATCAGTAACATCGTAAAACAGAAATAATTAAT
133	Arrow_Core	TCTGAAACATGCCCAATAGGAACCCGTAAATGAATTTTCAAG
134	Arrow_Core	CCACAACCTGTAATCGGTTAATGCCGGAGAGGTTGTAGCAAT
135	Arrow_Core	ATTTGGAAACGCAATAATCCAAAAGAACTGGCCCATTAGCAA
136	Arrow_Core	AACAGCTTGATACTTTTCGATAGTTGCGCTACAGTGACTATCGA
137	Arrow_Core	ATAACATACCTGCAATTAAAAACAGGGAAGCGCACAGAGAGA
138	Arrow_Core	AATAAAATCAACGTAACATTTAGCGAACCTCCCAACAG
139	Arrow_Core	TAAATGGTTTAATTTCAATTCATCGTAGGAATGAATATAAAG
140	Arrow_Core	GCTATTAGCTATATTTTCATGACAACAACCATATCGGAAAAG
141	Arrow_Core	CAACAGGAAGTACGAGAATTGCCAGCCCTGACGAGAAACAGA
142	Arrow_Core	GACCCAACCGTTCTAGCTTAGTAATAACATCACACACGACCA
143	Arrow_Core	CACACAACATAACTGCCCTTTCTTTCTGGTTTGTTCCA
144	Arrow_Core	AGGAAGAACGCCATCAAAAATAATTCGCAAAG
145	Arrow_Core	CCTCTAGGTAAAGATTCAGAACAA
146	Arrow_Core	AATTGTATCGGTAGGCTCCGGAATAGGAGAGGGCGACGTTGT
147	Arrow_Core	TATTACCGAATACCTACATTTTAAAACAGAGGTGA
148	Arrow_Core	GGAACAGCATGTAGAAACCTCCTGAACAAGAAATAC
149	Arrow_Core	GGCCTCGATTAAAACGACGGGGGTGCCTCGTCAGGAAAAATG
150	Arrow_Core	ACAGGAGAGTACCTTTAATATGTTT
151	Arrow_Core	GATTGTTTGGATTATAGTCAATAGTG
152	Arrow_PolyT_Overhang	TTTAAAGTCAGAGGGTAATTGATTTACCAGCGCCAAAGACATTT
153	Arrow_PolyT_Overhang	CGGCCTCGAAGGGCCTGGCGAAAGGGGGGTACCG
154	Arrow_PolyT_Overhang	GGTGGTTGAGAGGCGGTTTGCTCGTGCCAGCTGCATTAATGAATCGGTTT
155	Arrow_PolyT_Overhang	TGAAAATAGCCCCAATCCAAATAAGAAACGATTTTTTTT
156	Arrow_PolyT_Overhang	TTTACCAACGCTAACGAGCTTTTATCCTGAATCTTTTT
157	Arrow_PolyT_Overhang	TTTCCAACGCGCGGGCCGAAATCCTTATAAATCAAAACCCTAAAGGGAGCCCCCGTTT
158	Arrow_PolyT_Overhang	TTTCCTTGAGTAACAGTGCTTTAACGGGGTCAGTGTTT
159	Arrow_PolyT_Overhang	TTTATTTAGAGCTTGACGGGGAATAACGTACAGGAGGTCAATCCAAAAAC
160	Arrow_PolyT_Overhang	TTTATCACCGGAACCAGAGCCACCACAATAAGTCCGTATA
161	Arrow_PolyT_Overhang	TTTAAAGTACAACGGAGATATACCAAGCGCGAAACTTT
162	Arrow_PolyT_Overhang	TTTATAATCAGAGTCTGGCCTTTT
163	Arrow_PolyT_Overhang	TTTATTAACACCGCCTGCAACAGTGCTGATTATCAGATGATGGCAATTCTTT
164	Arrow_PolyT_Overhang	TTTTTATTAGTCAGGTTTTT
165	Arrow_PolyT_Overhang	TTTATGCCTGAGTAATGTGATATATTTTAAATGCATTT
166	Arrow_PolyT_Overhang	TTTCTGAGAGACAATAATATCCCATTT
167	Arrow_PolyT_Overhang	TTTTGGGACGACGACAGTAT
168	Reentrant_Red17to8_5p	GCGGTAACTTCCTGTAGCCAGCTTTCATCAACATTAAATAACCGTGCAT
169	Reentrant_Red8to8_3p	CTGCCAGTTTGAGTTTTTTTTTGTGCCAG
170	Reentrant_Cyan7to14_Both	GTTACCGCTTTTTAAATCCGGCATTTTTCTGGCACA
171	Reentrant_Yellow15to6_5p	GGTTGACCTTTTTTTTTTCGCTATTACGCCAGGATCGGTGCGGGCCTCTTT
172	Reentrant_Black11to2_5p	GGTCAACCTTTTTTTTTAGCTGTTTCCTGTGTTTCGTAATCATGGTCATTT
173	Reentrant_Yellow13to12_3p	CCCATATGTACCCCGGTTGTCCTGAACC
174	Reentrant_Black5to16_3p	TTTTCAGAGCGGGAGCTAAGCTTTCCTCGTTAGAATGGTTCAGG
175	Reentrant_Cyan40to49_5p	TGGAAGCCTTACGGTGTCTGGAAGTTTCATTCAAC
176	Reentrant_Red20to33_5p	GGCTTCCATTTTTTGTTTAACGTCAAACAC
177	Reentrant_Cyan53to53_3p	TAAATATGCAACTAAAGTTGCAGAGC
178	Reentrant_Red33to33_3p	CCTGAACTTTTTGCTCTGCA
179	Reentrant_Cyan34to23_5p	CGCTACGTTCAGACAGCCCTCATAGCGCCT
180	Reentrant_Red50to50_5p	ACGTAGCGTTTTTTTTATCAATATAATCCT
181	Reentrant_Cyan23to23_3p	GTAGCATTCCATCGAGACGT
182	Reentrant_Red46to39_3p	CTTTTATCAAAATCATAGGTTTTTTTTTACGTCTCG
183	Reentrant_Yellow26to35_5p	ACCATCGGTTTTTAAAGGGCGACATTCAACCGTTTGCC
184	Reentrant_Black42to37_5p	CCGATGGTTTTTTGGTAGAAAGATTCATCAGTCAAACTCCA
185	Reentrant_Yellow35to35_3p	ATCTTTTCATAATCAAATCCACTTGG
186	Reentrant_Black38to51_3p	TTTTCCTAATTTACGAACATTATTACATTTTTCCAAGTGG
187	Reentrant_Yellow52to41_5p	CCTCACGTTGAAAAACGCTCATGGACCAGCCATTGCAACAGTTT
188	Reentrant_Black32to25_5p	ACGTGAGGTTTTTTTTAACGGTGTACAGACCATGAAA
189	Reentrant_Yellow45to45_3p	GGCGGTCAGTTTTTTTTTCCATGCTG
190	Reentrant_Black25to25_3p	GAGGACAGATGTTTTTTTTCAGCATGG

### Sheet: 30HB_YJunc
Count	Name	Sequence
1	Y_Junction_CoreStaple	TGTCTGGAAGTGCGAACGAGTAGATTTTTTAGTTTGACCATTAG
2	Y_Junction_CoreStaple	CCATAACAAGAGAATCGATTAAATTCAAACGGTCAGGAAG
3	Y_Junction_CoreStaple	AGACAAGGATAAAAATTTATTAACAGTTTAGCGAATAT
4	Y_Junction_CoreStaple	ATCGCACGCCAGCAGAGGATGGGGTGCCTAATGACGGGGAG
5	Y_Junction_CoreStaple	AATGCTGTCAGGTCAGGATTAGGAAAATTAAAGGTGGCA
6	Y_Junction_CoreStaple	TCTTTCCAGAATCATAGAACGGAATCGCCATATTTAATG
7	Y_Junction_CoreStaple	TGGTCAACATTAAATGTGAGCTTTTGAGTAACA
8	Y_Junction_CoreStaple	CAGTCTCTGAATTGTAAGCGTCATTTTACATGGC
9	Y_Junction_CoreStaple	CTAAAACGATTTTTTGTTCCCACAAGAATTGATAAGCAGCAT
10	Y_Junction_CoreStaple	AGGGAAGCGGAGAATTAACTGAATACCCACATGATTCGA
11	Y_Junction_CoreStaple	GAGCACGAGGAGCGTGAGTGTCAGCAAGCGGTCCACAA
12	Y_Junction_CoreStaple	GATAAGTCCTGACCTCCCGACTTGCGAAGCCTAAAAAC
13	Y_Junction_CoreStaple	TTCATTTGCTAATAGTAGTAGCTTAGAACAGGGTGAGA
14	Y_Junction_CoreStaple	CAAAGCTTTGAACCAGACCGGAAGCAAGCGCCAAAAAC
15	Y_Junction_CoreStaple	AAGGCTAATCGTAAAACTAGAAGATTTGGGATAGGGACG
16	Y_Junction_CoreStaple	AAATTGTTAAAGAAATCTATCCGCTCCAGTGAGACAAACAAGATAGGGCA
17	Y_Junction_CoreStaple	CGCGAGGCGTTTTGCTATTTTTTTGCACCCAGCTACAGGC
18	Y_Junction_CoreStaple	AATGAAAATAGCAGTTTTCCTTTACAGAGAGAGAACAAA
19	Y_Junction_CoreStaple	ATAGTAAAAGGATAGCATGACCAATCAGGTCTTTACCAGC
20	Y_Junction_CoreStaple	CGCGGTGAGCTTGCAGGTCGACTCTTGGCGAAAGGGGGAATC
21	Y_Junction_CoreStaple	GAGCTCTTTGAATTCGTAATCATGGTCATAGGGCGATCGG
22	Y_Junction_CoreStaple	CCTGAGAGTCTTTGTTAAAATTCGCATTAATTTATTTTTGTTA
23	Y_Junction_CoreStaple	TAATGCAGAACAAATAAATCCTCATATGATACTAAGAG
24	Y_Junction_CoreStaple	CTGCGCGTTGCCCAGTGCCAAGCTTCAAGGCGATTAAGTGTT
25	Y_Junction_CoreStaple	GCAATTCGCAACATGTTTTAAATATGCAACTAAATTTTGTACGG
26	Y_Junction_CoreStaple	CAGTTATAGTCAGAAGCGCATCAAAAAGATTTATT
27	Y_Junction_CoreStaple	ACCCTCAAATGCCCCCTGCCTATTTCGGGGTTTAGTACCGCC
28	Y_Junction_CoreStaple	AGGCGGTTTGCGTATTGGTTTGCGCCAGGGTGGTTTTTCCCC
29	Y_Junction_CoreStaple	TGGTTTAATGATTTTAAGAACTGTTTTTTACTTTCATGCC
30	Y_Junction_CoreStaple	CAATCCACCAATAATAAGAGC
31	Y_Junction_CoreStaple	CCATGTACCGTTTTTAACACTGAGTTTCGTCACCACCA
32	Y_Junction_CoreStaple	AGCTTCTTTAATTGCTCCTTTTATTTTGTCACAATCAATAAGAGTACAATTGCTTATATT
33	Y_Junction_CoreStaple	AACGTTAATATTGGAGCACAATATGGAGAAGCCTTTATTCAG
34	Y_Junction_CoreStaple	TTTTGTAAAGCCCATGTTCAAAATAATATCCCAT
35	Y_Junction_CoreStaple	ATACATGGCAAAGAATTAGCAAATTTTATTAAGCAATAAAGAAA
36	Y_Junction_CoreStaple	GGTCACGCTCGCCGCTCAATA
37	Y_Junction_CoreStaple	CCTCGTTTACAAAAGGAATTACGAAACAACAGCTCATTGAC
38	Y_Junction_CoreStaple	CGTCTGAAATGGCCTAAATTCCAATCGAGAGACTACCTTTGAT
39	Y_Junction_CoreStaple	TGCGGGTTTTCCTCTTCGCTATTACTCCAGCATTCTCCGTGGGAAGTA
40	Y_Junction_CoreStaple	GAAATATTAATGCGGGGTTTTAATTAAAATTGCTCAGTAGTA
41	Y_Junction_CoreStaple	TAAACCACTACGAAGGCAGAAACAAAGTACAAGTGTACACAG
42	Y_Junction_CoreStaple	ACGACAGTTGTGCTGGCATGCCAACTCACATTAATTATT
43	Y_Junction_CoreStaple	TGAATAAGGCTAAACGAACTAACGGGGCATAGACTATCATAAC
44	Y_Junction_CoreStaple	ACATCTTTTTAAGAAAAGGTTAAGCAATAAGACGAGCG
45	Y_Junction_CoreStaple	CATTCCGAATTTGCGTGAATTACCATCAAAGTCTGGCCATT
46	Y_Junction_CoreStaple	AGAATCAGACGGCATTAAGTTTGCCTTTAGCGCAGTAGCGAC
47	Y_Junction_CoreStaple	TATAAAAATAAGAATTTTTAAACACCGGAATCATAAGCCA
48	Y_Junction_CoreStaple	CGCGTACTGGCAAGTAAGAATATTGCCCCAGCAGGCCAG
49	Y_Junction_CoreStaple	ACAGCGTCTATCAGTGGCGAGTTTTAAAGGAAGGGAAGAAAG
50	Y_Junction_CoreStaple	GGAAACCAGGCGTTGGGAAGCTGTTCACACAACATACGAG
51	Y_Junction_CoreStaple	ATATTATAGTTGCGCCGACACAACTT
52	Y_Junction_CoreStaple	GCTTTGAGGACCCTGCTCCATGTTAACGAGGCTTAAT
53	Y_Junction_CoreStaple	CAAACCTCATATATTTTAAATTCTAGGGCGCGATGGCTTAG
54	Y_Junction_CoreStaple	CCAGCAGCGGCGGTCAGTATTAACCGAACGAACCA
55	Y_Junction_CoreStaple	GGCCCGGATTGACCGTAAGTATAAGCAAATATTGAACGGCGG
56	Y_Junction_CoreStaple	AAGAAACCATATTATTTATCC
57	Y_Junction_CoreStaple	AATAAAAGTATAGGAGTGTACTGGTCACAAACGCGCCTGATA
58	Y_Junction_CoreStaple	TTCTGACCGACCAGTAATAAAAGGGACATAGAGATAGAACCC
59	Y_Junction_CoreStaple	CGAATATAACGCGAGTAACAATATTACCGCCATTACTAGGGC
60	Y_Junction_CoreStaple	AGCTTAGATTACTTGCTTACAATTTCATTTGATGAAACAAAC
61	Y_Junction_CoreStaple	CCAGCAGAGAGGTGAAAATGAACATCACCTTGCTGAGTCAGTTG
62	Y_Junction_CoreStaple	TATTACCACCAAATTTTAAAAGTTTTCGACAACTCGTATCAT
63	Y_Junction_CoreStaple	ACGAAAGAGGCCCCAGCGATTATACGCTGGCTAACGTAA
64	Y_Junction_CoreStaple	CAGCCCTTTTCATAGTTAGCGTGGAATTGCGTTTTAATAATAATTTTTTTCCACAGA
65	Y_Junction_CoreStaple	TTAAACAGCTTGGAGTGACTTTCCAGACGTTAGCCACCACCC
66	Y_Junction_CoreStaple	ACCCGTCGGCAGCTTTCCGGCTTTACCGCTTC
67	Y_Junction_CoreStaple	AGGTTGGGTGGTAACAAAATATATAACTCGTGTGATAA
68	Y_Junction_CoreStaple	TCATACAACGCTCCTTATCATTCCATACCGCGCCCAATAACG
69	Y_Junction_CoreStaple	GGCGAGGATTATAATTTTCCTTCCATACCGCTTAGAATCCTT
70	Y_Junction_CoreStaple	GACGGTCAATCTCCGCGATAAAGACCAGCATCGGAACGAAAA
71	Y_Junction_CoreStaple	TCAACAGTTTCAGCGATACCGCGGTCGCAAA
72	Y_Junction_CoreStaple	AATAACCTTCCAATAAATCATATCAACGCAGTCAAATCA
73	Y_Junction_CoreStaple	CACTACCGCCTGGCTTTTCCTGAGAGAGTTGTGTTCCAGTTTGGAACTTTAAGAGTC
74	Y_Junction_CoreStaple	CGGGCTCACTGCCCGCTGAAACCTGTCGTGCGAAAATCCCCTTATAAATCAAGTAGC
75	Y_Junction_CoreStaple	CGGTACGCCATTAAAGGGATTTTAGCCAACTCTGGACAGGAA
76	Y_Junction_CoreStaple	TTGAAGATTAGTGAGGAAGGTTATCATATCTGACCTCAATGAGAG
77	Y_Junction_CoreStaple	TTGCAATTTCAGGAAAAACGCTGGCGTTAGTACCGAAGTAATTCTG
78	Y_Junction_CoreStaple	ATCCATACCTACATTTTGTACCGACATATGTACCGGCTT
79	Y_Junction_CoreStaple	GTAGAAAATAATAGCCGAACAAAGGAGATAATAACGTCCCT
80	Y_Junction_CoreStaple	TCAGAGAACCGCCACCCTCACAACATTTATGAGCCACCATTG
81	Y_Junction_CoreStaple	GAATCTTACCAGCAAGCACTGTCTTCAACATGTAATTTAAAA
82	Y_Junction_CoreStaple	TGAGGAAGTTTTTTCCATTAAACGGGTAAAATATTGTATC
83	Y_Junction_CoreStaple	GAGGCGATAAAAACCAAACTAATGCAGATACAAAGATTCCCA
84	Y_Junction_CoreStaple	GTTAACCTACCATATCACACGTAAAACAGAAGTCAGATAGAAACAATAACGGAAATCG
85	Y_Junction_CoreStaple	AAAGACGAGAAACACCAGAACTTTTGAGTAGTA
86	Y_Junction_CoreStaple	TTATTAGAAACGCATTTTCGAGCCAGTAATAATTTGAGAA
87	Y_Junction_CoreStaple	ATATAACCAAAATAAATAGTTGATTCGCATAAAGCAGACTTGTTTTAAAT
88	Y_Junction_CoreStaple	CCGGAAGCTTTTATAAAGTGTAAAGCCTCCCCGGGTACC
89	Y_Junction_CoreStaple	TTGAGGGAGGGCAAATATCGCGTTTTAATTCGAGCTT
90	Y_Junction_CoreStaple	ACAGCTGATTGTTTTCACACAATTCTCCTGTGTG
91	Y_Junction_CoreStaple	TCGAAACTAAAAACGATCTAAAGTTGATAGCAAGCCCAACGG
92	Y_Junction_CoreStaple	TCTGACTACAAACGGATAATGGAAAATTGCGTAAAAAATCCAAGATT
93	Y_Junction_CoreStaple	CTGTAGCCAGACCAATAGGAACGCCTTATGCTTCAACTGCA
94	Y_Junction_CoreStaple	ATAACATGGAATGAGAAGTGTTTTTATATTTTATCAGTGAG
95	Y_Junction_CoreStaple	GCCTTGATATTAATAAGTTATTCTGAAACATGGGTGTATCAC
96	Y_Junction_CoreStaple	AATGAATCGGCCGCTGGTGCCCGAGATAGGGTGGCGCT
97	Y_Junction_CoreStaple	AGGACTGACTATTCAGAAAACGAGAGTCCAATACTGCGGCCA
98	Y_Junction_CoreStaple	GGCTATTACGTCCTCCAAGTCTTTAATGCGCGATTTTTGAAT
99	Y_Junction_CoreStaple	CGGTTGTACCACCTCAGACCAATTCTTTCATTCC
100	Y_Junction_CoreStaple	AGCACCATTACCGAGCCAGATATTGACGGAAATAAG
101	Y_Junction_CoreStaple	CAAATGTAGCATCACGTTGAAAATCAGGCTCCGGGTAGCGAG
102	Y_Junction_CoreStaple	CAAAGCTTTATTACAGGTAGATAACGCCCAGACGAGGGTA
103	Y_Junction_CoreStaple	ACCAAGAAAACACATTTACTGTAAATCGTCGCACATAGCTTA
104	Y_Junction_CoreStaple	ACATGAGAGGGTAGCAACTAAGAGCTATTTTTGTTAATATGC
105	Y_Junction_CoreStaple	ACCTAATGCTGATGCAAATTAATGGTTTGAAAACGCTCAAT
106	Y_Junction_CoreStaple	CCTGAGGACAGATGAACGCGGAGATCGTAATGGGCCGCTTT
107	Y_Junction_CoreStaple	AGGGCGCTATGGTTGCACGCAACCTTGCTGGTAATAGTA
108	Y_Junction_CoreStaple	AGAGCAATCAATAATCGGAATCAGATATAGAAATTTTATAAA
109	Y_Junction_CoreStaple	TTCATTAAAGAACGTGGAAAAGGGCGAAAAACGAGGCCGAGA
110	Y_Junction_CoreStaple	CCGAAAGACTTAAGGTAACAAAATCACACTGGAAAGACAGT
111	Y_Junction_CoreStaple	GAAGGAAACCGTTTTAGGAAACGCAATAATAACGGAACA
112	Y_Junction_CoreStaple	CAGGCGCATAGCAAGCGCCCAACCTTGAGGCTTGCAGGGTTC
113	Y_Junction_CoreStaple	TGCGGGATCGTCACTTTTCCTCAGCAGCGAAAGATTTTTCA
114	Y_Junction_CoreStaple	TTCAGGTTTAACATAAAGAGGGTTAGTGGATTATACT
115	Y_Junction_CoreStaple	CCTAATTTTTTACGAGCATGCCGGTATTTTTTCTAAGAA
116	Y_Junction_CoreStaple	ATCCCGTTATTGAAGGAGCGCCGGACTTAGGAATTATCATCA
117	Y_Junction_CoreStaple	GCCACTGCTTTCCTCGTTAGAATTTTCAGAGCGGGAGCTAA
118	Y_Junction_CoreStaple	GCAAATAAGGAATAGCCGTCAATTCGCAATAATAGATAATATAA
119	Y_Junction_CoreStaple	AATCAGCTCAGCTCATTATACCAGTCAGGATTTCGTTGGGAAG
120	Y_Junction_CoreStaple	GCTGAGACTCCTTTTTCAAGAGAAGGATTGATAAGTGC
121	Y_Junction_CoreStaple	GTTAGCAGACAAAAGTTTTGGCGACATTCAACAAGACTCCTTATTACGTTTCAGTAT
122	Y_Junction_CoreStaple	CATCCATTTGGGAATTAATTAGCAAGGCCGGCCGTAATTCAG
123	Y_Junction_CoreStaple	AAGCCTGTTTATCCAGAAAAGAGTCTGTCCATCTTTGAC
124	Y_Junction_CoreStaple	AGGAGCCTTTAATTGTATCGGTTTTTTATCAGCTTGCTT
125	Y_Junction_CoreStaple	AATTGGGCTAACCGAACTGACTTTCAACTTTG
126	Y_Junction_CoreStaple	AATCGACCTTCATCAAGATTTGACCAAAAGAAATAACCGAT
127	Y_Junction_CoreStaple	TCATCTCAGGAAACCTATTTTAACGGGGTCAGCAGACGACCC
128	Y_Junction_CoreStaple	CGTTATACAAACTATCGGATTAACCGTTGTAGACAGGG
129	Y_Junction_CoreStaple	TCTTTTCAGTTTTGGGAGTAATCAAAATCACCGGGTTTGCCA
130	Y_Junction_CoreStaple	AAAAATCTACGAGAGATCTACAAAGGCTATTTTCAGGTCATTG
131	Y_Junction_CoreStaple	GACCCTGTATTTATACTTTTGCGGATATTC
132	Y_Junction_CoreStaple	CCCTATAACATTAAATCAAGATTAGTTAGCGAAACAAGAAGC
133	Y_Junction_CoreStaple	ACATCATATGGTTTACCAACTCCAAAGCTCAAATGGTC
134	Y_Junction_CoreStaple	TCCAGACGACGTTTACAATAAACAAAGAATGGATTTTAAGCG
135	Y_Junction_CoreStaple	ATCGCCTGATTTTTAAATTGTGTCGAAAATAAGGGTGAGA
136	Y_Junction_CoreStaple	CGTATTTCAGGTTGTCGTGAATAGAAAGGAACGGTGAATAGT
137	Y_Junction_CoreStaple	TGAGGGTCACGTTGGTGTAGCCCCAAAAACAGGCATGTCATT
138	Y_Junction_CoreStaple	CGTCGAGATTTGGGTTGATATAAGTATAGCCTAGGAAC
139	Y_Junction_CoreStaple	AACCGTTCTAGTTTTCTGATAAATTAATGCCGTAT
140	Y_Junction_CoreStaple	GTCAGAGGGTTTTAATTGAGCGCTAATATCAGATTACCA
141	Y_Junction_CoreStaple	CGCCAGTTGACAACATTCAGGCTGCGCAACTAAAGCGCCTTC
142	Y_Junction_CoreStaple	ATCAAGTTACAATTCGCCTGATTGCTTACGCCCTACATGAAT
143	Y_Junction_PolyT_Overhang	TTTCCCGCCGCGCTTAATGGCGCGTAGCAAAATCTGTTTGATGGTGGTTTTT
144	Y_Junction_PolyT_Overhang	TTTATAAACAGCAATGAAATATTT
145	Y_Junction_PolyT_Overhang	TTTTTTACAAACAATGAGTAACTGCGGAACAAAGAACCTGATTGATT
146	Y_Junction_PolyT_Overhang	CAAGTACCGCACTCATCGAGATTT
147	Y_Junction_PolyT_Overhang	TTTATTACCTGAGCAAAAGCGAATTACATCGGGGAATATACAGTAACAGTTT
148	Y_Junction_PolyT_Overhang	TTACATCAGTTGAGATTTAGGAATTT
149	Y_Junction_PolyT_Overhang	TTTTACCACATTCAAATAGCGACAAAAGAAGTTTTGAATCGTCTAAA
150	Y_Junction_PolyT_Overhang	CTTCTTTGATTAGTAATATTT
151	Y_Junction_PolyT_Overhang	ACTGTAGCGCGTTTTCATCTTT
152	Y_Junction_PolyT_Overhang	TTTCGGAATAAGTTTGATATTTGCGGAGCTGAAAATTT
153	Y_Junction_PolyT_Overhang	TTTTTTTGCTAAAATGACACCCACGCTACACTAAATTT
154	Y_Junction_PolyT_Overhang	TTTGATAATCAGAAAAGATGGGCCGTGCATCTGCCATGGGTAAACGA
155	Y_Junction_PolyT_Overhang	TTTGAATTTATCAAAATCATAGGTCTGCAAGACAAAG
156	Y_Junction_PolyT_Overhang	TTTCTCAACAGTAGGGCTTAATTGAGGTATTAAAC
157	Y_Junction_PolyT_Overhang	TTTCAGTCACACTGAAAGCGTTTT
158	Y_Junction_PolyT_Overhang	CGCAGAGGAAGATGAATTACCTTTTTTAATGGAAACAGTTT
159	Y_Junction_PolyT_Overhang	TTTTCATCAATATAATCCTATCAGATGATGGCAATTTT
160	Y_Junction_PolyT_Overhang	CCCTCAGCCGCCACCAGAACCACCACCAGAGCCGCTTT
161	Y_Junction_PolyT_Overhang	TTTGTCACGACGTTGTAAACGCCAGGGTTTTCCCATTT
162	Y_Junction_PolyT_Overhang	TTTCCTCCCTCAGAGCCGCCA
163	Y_Junction_PolyT_Overhang	TTTACACTCATCGTAATCTCGGATATTCA
164	Y_Junction_PolyT_Overhang	AACGCGAGAAAACTTTTTCTTT
165	Y_Junction_PolyT_Overhang	TTTATTAAAAATACACCGCGCCACGCATATCAAACTTT
166	Y_Junction_PolyT_Overhang	TTTTAAACAGTTGAACCGCCATTT
167	Y_Junction_PolyT_Overhang	TTTGGTGGCATCAATGCAAATGTGTAGGTAAAGAATCATATGTACCCCGGTTTTT
168	Y_Junction_PolyT_Overhang	TTTCCTCAATCATAAAATACACTAACAACTAATGGATTTAGAAGTATTAGACTTT
169	Y_Junction_PolyT_Overhang	TTTACCATCGATAGCAGCAAAACGTCACTTGAGTAAAGGTGAATTATCATTT
170	Y_Junction_PolyT_Overhang	TTTTCCCCCTCAAATGCTTATAAATATTCATTGAATTT
171	Y_Junction_PolyT_Overhang	TTTGCAATAGCTATCTTACCGAAGCCATAAAAGAAAC
172	Y_Junction_PolyT_Overhang	TTTCCCTCAGAACCGCCACCCTCAGAGTAAATGAATT
173	Y_Junction_PolyT_Overhang	TTTAAGAATACGTGGCACAGACAATAACTGATAGCCC
174	Honeycomb_Red24to21_Both	TCTCACGGTTTTTCATTTATTATTTTTTGTCCAACC
175	Honeycomb_Cyan15to15_3p	AGAGTCAATAGTTTTTTTTTGGTTGGAC
176	Honeycomb_Cyan28to15_5p	CCGTGAGATTACATAAATCAATATATGTGAGTGAATAACAGACGCTGAGA
177	Honeycomb_Black27to27_3p	TGGCAGATTCACTTTTTTTTCCACACTG
178	Honeycomb_Black22to27_5p	ACCTCCTGTAAATATATTTTAGTTAATTTCATCTTCTGAATTATTTACAT
179	Honeycomb_Yellow12to29_Both	CAGGAGGTTTTTTAGGAGTCTTTTTTTTCAGTGTGG
180	Honeycomb_Pink19to19_3p	TAAAACATCGCCTTTTTTTTCCGTACCT
181	Honeycomb_Brown10to23_3p	TTTACAGTCTGCATTTTTAGGTACGG
182	Honeycomb_Magenta20to9_5p	CGATCACCTTACCTTTTATTCATTTCATTT
183	Honeycomb_Green16to5_5p	GGTGATCGTTTTTATTTGAAATTTTT
184	Honeycomb_Red54to51_Both	GCGGTAACTTTTTTTTTGGAGGCTTTTTGGAACTCG
185	Honeycomb_Cyan75to75_3p	ATAAAGCCAACGTTTTTTTTCGAGTTCC
186	Honeycomb_Cyan88to75_5p	GTTACCGCTACATCACTTGCCTGAGTAGAAGAACTCAAATTCTTACCAGT
187	Honeycomb_Black57to57_3p	ACAGTGCCCGTATTTTTTTTTGGAAGCC
188	Honeycomb_Black52to57_5p	CGTCATCCTCGCCAGCATTGACAGGAGGTTGAGGCAGGTTGCCTTGAGTA
189	Honeycomb_Yellow72to89_Both	GGATGACGTTTTTGAGTATGCCTTTTTTGGCTTCCA
190	Honeycomb_Pink49to49_3p	TTCTGTATGGGATTTTTTTTCTGCGAAG
191	Honeycomb_Brown70to83_3p	TTTTCATTAGAGGTTTTTCTTCGCAG
192	Honeycomb_Magenta50to39_5p	ACCATCGGTCCGTCACCGACCAATGAATTT
193	Honeycomb_Green76to65_5p	CCGATGGTTTTTTGTCGGTTCCATTT
194	Honeycomb_Red84to81_Both	TGTGCCAGTTTTTCGTAACGCATTTTTTCGCTACGT
195	Honeycomb_Cyan58to45_5p	CTGGCACATGGCATTTTCGGTCATAGCCCCCTTATTAGCAACCAGAGCCA
196	Honeycomb_Cyan45to45_3p	CCACCGGAACCGTTTTTTTTACGTAGCG
197	Honeycomb_Black87to87_3p	GCCAGTTACAAATTTTTTTTCCATGCTG
198	Honeycomb_Black82to87_5p	CCTTGACCTACAAGCAAGCCGTTTTTATTTTCATCGTAGGAGCCTAATTT
199	Honeycomb_Yellow42to59_Both	GGTCAAGGTTTTTAGAACTGACATTTTTCAGCATGG
200	Honeycomb_Pink79to79_3p	GCAAAGACACCATTTTTTTTCTCAGTCG
201	Honeycomb_Brown40to53_3p	TTTCATCGACAACTTTTTCGACTGAG
202	Honeycomb_Magenta80to69_5p	AGCTCTGCTCCGAAATCGACCACCACATTT
203	Honeycomb_Green46to35_5p	GCAGAGCTTTTTTGGATTAAAGCTTT

### Sheet: 18HB_Tetrapod
Count	Name	Sequence
1	Tetrapod_CoreStaple	CTAGTCTTTGATAAAAGAGTCTGTCATCAGAGCGGGAGCGCTTTG
2	Tetrapod_CoreStaple	AATCAACTCATCGAGAACATTTACGAGCATGTAACGCGCCTAC
3	Tetrapod_CoreStaple	CTTTAATGCGGCCCTAAAACATCGACTAATAGATTAGAGAT
4	Tetrapod_CoreStaple	GGAAGGCAAAAGCAGCAAGCGGTCCACATACGAGCCGGACGT
5	Tetrapod_CoreStaple	ACATGTTGTACAGGCTATAATATCCAGAACAATATTTTTACCG
6	Tetrapod_CoreStaple	ACATTATTACAGGTAAGGCATAGTAAGAGAGTAGCATTA
7	Tetrapod_CoreStaple	AAAACCAAAATAGCGAGAACAGTTCAGCATTTATTTTAAAAC
8	Tetrapod_CoreStaple	CAGAATGGATGATACAGGAGTGCCACCCTACCGTAAGAA
9	Tetrapod_CoreStaple	CAACAGTTGAAAATTCATAGTAACACCAGAGCACGGGAGAA
10	Tetrapod_CoreStaple	GGAATTGCCACTGAGTTTCGTCCACCCTCAGAACCGTAC
11	Tetrapod_CoreStaple	GAGATCTTTCCAAATGAAGCCCACGCATAACCTAAAGGCCGC
12	Tetrapod_CoreStaple	CCTGAGAAGAGACAGGAACGGTACGTGATACGAACCCAGAAT
13	Tetrapod_CoreStaple	ATATCGCGAAAATCAGGTCTTTTTCATTGGCCAGAGAGA
14	Tetrapod_CoreStaple	AAAATATCATACAACGCCAACATGTAAGAGAATATAAAGTGT
15	Tetrapod_CoreStaple	CAAAGCGGAACAAAGAAAGTATTAAAAACCGTGTGGACTGCGTATT
16	Tetrapod_CoreStaple	TTATCAACAATATCCTAAAGCAAGCCGCCCAATAAATCAAG
17	Tetrapod_CoreStaple	AATGGTTTGAATCAAATACTGATGCTTTTAACAGTCAATAGT
18	Tetrapod_CoreStaple	TAATTAGCGACTCAAAATCACCGGACACAAACAAATAAAAAT
19	Tetrapod_CoreStaple	GAAACCATACCGGAAGCAAACTACCTGTTTAGCTATGGG
20	Tetrapod_CoreStaple	ACGCTAATTTTCCCTTAGAATTTTAAATTAATCTTTTAGTTTG
21	Tetrapod_CoreStaple	TTGCCTGATAAAGCTAAATCGCCAATAAAATTACGGAA
22	Tetrapod_CoreStaple	CAAAGCGCAGACGGTCAATCATTTTTAAGGGAACCGACAGTA
23	Tetrapod_CoreStaple	TCAGTGATATTACCAGAGAGCACCGTAATCAGTCGAGCTTCA
24	Tetrapod_CoreStaple	AGATGAACCGGATATTCAAACTTTGAAAGAGGGCCAGTTT
25	Tetrapod_CoreStaple	AATGTGCTGGCATAGGAGCGAGTAAAGGTCACGTTGGTGTCG
26	Tetrapod_CoreStaple	GCGCTCTTTTACTGCCCGCTTGTAAAACGACGTTTTGCCAGTGCCA
27	Tetrapod_CoreStaple	AGATTTTCAGGGATTATACTTCTGACCCTCAAGCCACGCCTG
28	Tetrapod_CoreStaple	AACCCCGCCTGCAACAGTTCAATATCTGGTCATTGTTTGTTT
29	Tetrapod_CoreStaple	ATGCGATTTTAGGGGTAATAGTAAAAATCGTCATAAATAACC
30	Tetrapod_CoreStaple	CCCGGGCAGGTGCCTCCCTCAGAGCCGCTTTCACCCTCAGA
31	Tetrapod_CoreStaple	CCATTTTAATTCCATTAGCAAGGCTTTCGGAAACGTCACCAAT
32	Tetrapod_CoreStaple	ACCAGAAATCCGCGACCTTGCCGGAAAACACTAGAATCCAGGC
33	Tetrapod_CoreStaple	AAAGCGCCATCTTCTGGGCTCCATTTGCCCTGTTGGGAAGA
34	Tetrapod_CoreStaple	TGATATTCTAAAAATTTTTAGAATAACAGTTAGAGCATT
35	Tetrapod_CoreStaple	CCGTAAAGCACATTTGAGGATTTAGAAGTATTATTTTGACTT
36	Tetrapod_CoreStaple	CAATAAAGCCGCAAAGACAGATACTTAGGAACATCAAGAGT
37	Tetrapod_CoreStaple	GAGAATGACCAGCTTTAAGGCTTTTTCAGGACGACGAGAAAC
38	Tetrapod_CoreStaple	CATTCCATACCCTCAATCACCACGCTCAAACAGAGATAG
39	Tetrapod_CoreStaple	CCAGCCGAGAGGGTAGCTATTTTTTTTTGAGAGATCT
40	Tetrapod_CoreStaple	CTTTCAACAGTTTCCACAGACAGCCCACCGTACTCAGGAGTG
41	Tetrapod_CoreStaple	AGCATTTTTGCGGATGGCTTGATTCCCAATTCGCAAGGAAAC
42	Tetrapod_CoreStaple	CTATCATTTTTAACCCTCGTTTACCAGACGACGGAGCTGAAAAG
43	Tetrapod_CoreStaple	AGTAACATTACGTTATTAATCCTTCGATAGCTTAGATTAAG
44	Tetrapod_CoreStaple	ACAACAAAAACATTATGACTTTTCCTGTAATACTTTTGCTGA
45	Tetrapod_CoreStaple	GGATAACCATCTTTTCTGTATGGGATTTTTTTGCTAAACAA
46	Tetrapod_CoreStaple	GCCATCGTCTGAAATGGACCGGAGACAGTCAATATATTTTAA
47	Tetrapod_CoreStaple	AATCAACGGTGTACAGACGCGCATCGTAACCGGAGGATCGGT
48	Tetrapod_CoreStaple	GGCAATTAACACTTCTGATACCTACATTTTGATCAATA
49	Tetrapod_CoreStaple	GGAATTATTTTTCATCATATTCCTGATGGGAGA
50	Tetrapod_CoreStaple	AACAATAACTTTTGGATTCGCCTGATTGAAGGAGC
51	Tetrapod_CoreStaple	TAAGTTGGGTAGGGGATGAGGGAGTGATATATGCAGAGGCAT
52	Tetrapod_CoreStaple	TTAGGCCTGGAGGCTTGCTGCTGCAAGTTCTGTCATCGCGAT
53	Tetrapod_CoreStaple	CCCCAAAGAATCCGCCTGGCCCTGAAGTGTAAAGCCTGGCCC
54	Tetrapod_CoreStaple	TATTACGCAGTACGTAGATTACCAGAAAAGGGAATTAGAGCC
55	Tetrapod_CoreStaple	GTGGCATCAATTTTTTCTACTAATAGTCAACA
56	Tetrapod_CoreStaple	GGGCGCCGGGAAACCTGTCGTGGTTTTCCCAGTCATATTACGGCG
57	Tetrapod_CoreStaple	AGATTCCCGACAAGGCTTATCCGGTGGGTATTAAACCAAATCAATAATCGGCTAAC
58	Tetrapod_CoreStaple	CCTCCAATGAATGAACACCCTGAACAAATTTGTCAGAGGGTAATT
59	Tetrapod_CoreStaple	GCCTTGCCTTGAGTAACAGGTTTAGTGTAGCATTCAGCGAAC
60	Tetrapod_CoreStaple	ATTAGAGAGGCGAATTATTCATTTCAGAAGCCTTAGCAAGCA
61	Tetrapod_CoreStaple	AATACTAAATCTTGAGTGGCAACAGCTGATTGAATGAGTGAG
62	Tetrapod_CoreStaple	TAGCCGAAAGAACTGGCATGATAGGTGGCTCAATAGTTG
63	Tetrapod_CoreStaple	CGGGGAGAGGCATTAATGAATCGGCATATAGGGTTCAACGCG
64	Tetrapod_CoreStaple	CGGAGCTTTCCGGCACCGTCGCCATCTACAGATTTCTTAGAG
65	Tetrapod_CoreStaple	AAGCGAACCAGCGATAGCCCACCACCGGAACCCAGACGATTG
66	Tetrapod_CoreStaple	GAATCTGTAAATCGTCGCGTACATAAATCAATTAACAATAGA
67	Tetrapod_CoreStaple	AGTATAGCCCGGTTTTAATAGGTGTATCTCAT
68	Tetrapod_CoreStaple	ACCAGTACCGCGATATAGTTGCGGGAGGTTTTATTACCTGAG
69	Tetrapod_CoreStaple	ACGTCACATAGGAAAAAAGGGCGAAATCCTTTGCCCGAATCA
70	Tetrapod_CoreStaple	GTTGATATAAACAGTTAATGTTTTCCCCCTGCCTACGCCGCCAGCATTTTTTGACAGGAG
71	Tetrapod_CoreStaple	TGAATCTTTTTACCAACGCTAACGAGCGTCTTTGTACCT
72	Tetrapod_CoreStaple	ATGCTGTCTGGTAATGCTTCACCGTAGGGAAGGTAAATATTA
73	Tetrapod_CoreStaple	CGTAAAACAGGAAGATTGTATTTAAGCTCATTTAGGAACTTA
74	Tetrapod_CoreStaple	GCAAGAAAAAGAGAAGGATTAGGTTTTATTAGCG
75	Tetrapod_CoreStaple	AAATAATATCCCAGATAAGCAGTAATAATTTAGTCGGTCGCTT
76	Tetrapod_CoreStaple	GAGCGCTAATTAACCCACAAGAATCTCAGTACCAGGCGGTC
77	Tetrapod_CoreStaple	TCAGTTGAGATATAACGCCAAAAGGATCATACAGGCAAGTCA
78	Tetrapod_CoreStaple	GAGGCGAGGCCGATTAAAGTACAGGGCGCGTACTGGCAAGCGG
79	Tetrapod_CoreStaple	TTAACATAGCAATAGCTATCTTACCGGCATTAGCTAATT
80	Tetrapod_CoreStaple	TTCGACAACTCCCACCAGCTTTGAACAATTTTATCC
81	Tetrapod_CoreStaple	GTGAAGGCTTTGAGGACTAAAGACTTTCAGCTTACTAAA
82	Tetrapod_CoreStaple	AGTCAGGGTGGTTTTTCTTTTTTTCACCAGTTAATTGCGTT
83	Tetrapod_CoreStaple	GCAAGCGAGAAAACTTTTATACCGAAACACCGTCTTACCATT
84	Tetrapod_CoreStaple	TTGATGTAGCGGTCACGCGCGCCGCGGATTTTTGTTTTTTGAGTAGA
85	Tetrapod_CoreStaple	TAATATTGTATCGGTTTATTTCATGAGGAAGTACGAAA
86	Tetrapod_CoreStaple	TCTAAAATATCTTTTTTTAGGAGCACTAACACCATTAAAA
87	Tetrapod_CoreStaple	TGCGCCGTTTACAATGACAACCGTCACCCTCAGCAGCTTTTGAAAG
88	Tetrapod_CoreStaple	TTTTGTCACAAAACATATAAAAGAAACCCAAACAAAGTTATA
89	Tetrapod_CoreStaple	CCTTTTGATAAGAGTAGATTTAGTTGGGAGAAAATGCCGATT
90	Tetrapod_CoreStaple	TACAAAATCAAGTTTTTTTTTTGGGGTCGAGGTG
91	Tetrapod_CoreStaple	AATCATGGTCAATGGGATCAACCCGATCAACAGCCATCAAAA
92	Tetrapod_CoreStaple	ACGTCAGGAAAAACGCTCCTAGCTGATAAATTGCCTTTATTT
93	Tetrapod_CoreStaple	CACCACCAATAGCCGTACCCGCCGCGCTTAATTGCGCGTAGC
94	Tetrapod_CoreStaple	CCAGGCAAAAGAAGTTTTAATCCCCCTCAAATTAAATCATTT
95	Tetrapod_CoreStaple	GCGCATAAAAATCTACGTTCAGTGAATAAGGCGTTACTTAGC
96	Tetrapod_CoreStaple	AAGTTTTAACGGAACCGCACCAGTAAGGAACAGCTTTCGAG
97	Tetrapod_CoreStaple	AGGGCACCGACTTGAGCCTTAATTGCTGAATAAAGTTT
98	Tetrapod_CoreStaple	GGAACCCATGTCAGAGCCACCACCCGCTTTTGAAAGCGCCTT
99	Tetrapod_CoreStaple	TTTTCCAGCTGGCGAAAGACGCCAGGCCAGCTGCGGTTTCCA
100	Tetrapod_CoreStaple	CAACTGCGAACGAGGTCAAAATCACCACCACCCTAAGACCGC
101	Tetrapod_CoreStaple	GGGTACCGAGCTAGATGGCAGGCGCTGACCTTTACCACATTA
102	Tetrapod_CoreStaple	CTGACGAAAGACTTTAGCGCGTTTGCCATCTTTAAAGC
103	Tetrapod_CoreStaple	TGGTTCCTCATTTCATAAAGAATCAAGTTTGCCTTCAA
104	Tetrapod_CoreStaple	AAAGGGACATTTGAGAGCCAGCAGCCCTCAAATATCAAAATA
105	Tetrapod_CoreStaple	CGTTATGGAAACCTGAAAGCGTAAGGTGAGGCGGTCAGTAAT
106	Tetrapod_CoreStaple	ACCGCCACCCACCACCACCAGAGCTTTCGGAACCTATTACT
107	Tetrapod_CoreStaple	GAGGGGCATGCCTCTCACATGAGACGGTTGTTCCAGTTT
108	Tetrapod_CoreStaple	GAGGCAAAAAAACACTTGTGTCGAACGAGGCTCATTATA
109	Tetrapod_CoreStaple	AGTTAGTTTTCGTAACGATCTAAAGTTTTGTCGGGGTTGATATA
110	Tetrapod_CoreStaple	TTTACATCTATCAGATGATGGCAGGAATTAACAGAGAAT
111	Tetrapod_CoreStaple	ATTAGTCAGACTGTAGCGATTAAGAGGAAGCCCTATTATAG
112	Tetrapod_CoreStaple	TGCCAGTTTCAGATGAATATACCAATATAATCCTGAGTT
113	Tetrapod_CoreStaple	AGCTTGACGACGAACTGACCTTACCCAAATCAATTTCGTAA
114	Tetrapod_CoreStaple	GGTTTAAACAGCACCGAGTTAGTAATAACATCGAACGGTAAT
115	Tetrapod_CoreStaple	CACAGAGCCGCAACATGAAAAGCAAATGTTGTATTAAGAGGC
116	Tetrapod_CoreStaple	ACAGCAAAGGGCGATCGTTTTGTGCGGGCCTCTTCGCCGACGTTTCC
117	Tetrapod_CoreStaple	CGACTATTTAATGCGTTATACAAATGAATCATAATTACTTTT
118	Tetrapod_CoreStaple	GGGTTTTGTGAGTTAAGCCCAATTTTTAATAAGA
119	Tetrapod_CoreStaple	GCAGCAATCCAAATAAGAAAAACAGAAATAAAAAGGGTTAG
120	Tetrapod_CoreStaple	GAGAATCGCCAAAAAGGTAAAGTAATCAGCTAATGCAGAGAA
121	Tetrapod_CoreStaple	AGCTTGATACCGAGGGTAGCAACGGTCAGGCTGCGCAACCCA
122	Tetrapod_CoreStaple	GAGCAGAGTCTCAAACTATCGGCCTTGCTGGTCAGGTCA
123	Tetrapod_CoreStaple	GCCAACGAGGCTGCTCATTAATAAAACGAACTAACGTTTGAACA
124	Tetrapod_CoreStaple	TGAGAATAGAACAAACTACAACGCCTACCGCCACCCTCAGGG
125	Tetrapod_CoreStaple	AGAACTGGAGCAAACAAGAGAATCGATACTTGCCATAATCAGT
126	Tetrapod_CoreStaple	ATAATAAGACTAAAAGTAATAACATAAACAGCCATATTACGT
127	Tetrapod_CoreStaple	TAGTAGACGTTTTCGAGCTCCTGAACAGTGCCGATAAAGAA
128	Tetrapod_CoreStaple	ATACCGTTTTAACGAACCACCAGCAGAAGATAAGAGGAAGGTTA
129	Tetrapod_CoreStaple	AACGACAAAATAAAAACAGGGAAGCAAGCCCTTTTTAAGCCT
130	Tetrapod_CoreStaple	GCAAGGCACAGACAATATTTTTTTTGAATGGCTATTAGT
131	Tetrapod_CoreStaple	TTTTATCGCGCTTGCTATTTTGCACCCAGCTATACCAAGTTA
132	Tetrapod_CoreStaple	TGGGCGACATTCAACCGAAAAATTCATATGGTAAATACATAC
133	Tetrapod_CoreStaple	GCCTCCCTTCAAGCCCGAGATAGGGGGAACCCTAAAGGGAAC
134	Tetrapod_CoreStaple	TCAATACCAACAGGTCAGGATTTTTTAGAGAGTACCTAGATACATTTTTTTCGCAAATGG
135	Tetrapod_CoreStaple	TGAGATTCTGACACCAGATCAGAGCCAGTAGCACCATTAGCT
136	Tetrapod_CoreStaple	ACTGTAGTAAATTGGGCTCATCGCCTGATAAATCATCTTTGA
137	Tetrapod_CoreStaple	ATAATTTTTGTTAAATCAATTGTAAACGTTAAGCCCCAAAAA
138	Tetrapod_CoreStaple	TCATCAGAGAATCAGGTAGGAATCATTACCGCGTTTTTATTT
139	Tetrapod_CoreStaple	GTTCCGAAATCAGCCGGCGAACGTGGGGCGCTAGGGCGCTAT
140	Tetrapod_CoreStaple	GGAACATTTAGAGTCCACTATTAAAGAACCTATCATCACCCAACAA
141	Tetrapod_CoreStaple	TCGGCCTTTTTCAGGAAGATCGCACTTGTTGGGTCGGAACGATAGT
142	Tetrapod_CoreStaple	CTAAGCAGGTCGACTCTATGCATCTACAGATGTTGACAATCA
143	Tetrapod_CoreStaple	CCAATTTTACAACTAATGATTAGCAAAGCAAATATAAATTAAG
144	Tetrapod_CoreStaple	CAAATTCATTTGAATTACGGAAACATATTAATTGAGAAGCTCCGG
145	Tetrapod_CoreStaple	CTTAGGTTACTATATGTAAATGTATTTTAGTTAATTACCTAAAAGA
146	Tetrapod_CoreStaple	ATGGGAAATTGTTTATCCCCTTTACAGAGAGAAGCAGA
147	Tetrapod_CoreStaple	AATTAGCATAAGAGAGTTTCCCTTATAAATCAGATTTAGAGC
148	Tetrapod_CoreStaple	GACCGTATAGCTGTCCACACAACGCTGGGTG
149	Tetrapod_CoreStaple	AGTACGGAATGCCTAGAAAGGTTATTTAATA
150	Tetrapod_CoreStaple	GGCACCACAGCGATTTTGTATTGAGATGCTT
151	Tetrapod_PolyT_Overhang	TTTAACGCAATAATAACGGAATACGCAAAGACACTTT
152	Tetrapod_PolyT_Overhang	TTTGCGTCCAATAGCAAAGCGGATTTT
153	Tetrapod_PolyT_Overhang	TTTAGAAAGCGAGTATAACGTGCTTTT
154	Tetrapod_PolyT_Overhang	TTTATAACCTTGCTTTTATCAACTGAGAGACTACCTAAATCCAATC
155	Tetrapod_PolyT_Overhang	TTTACAATAAACGTCTTTCCTTATTTT
156	Tetrapod_PolyT_Overhang	TCAGAACTGCGGATGTTTAGACTGGATATTTTTT
157	Tetrapod_PolyT_Overhang	ATGTTTCTGTCCAGACGACGTTT
158	Tetrapod_PolyT_Overhang	ACGAGCACAAGGAGCGCGAGAAAGGAAGGGATTT
159	Tetrapod_PolyT_Overhang	TTTTTCCTCGTTAGACATCACGGTTGTAGCAATACTCATGTCAATCATATGTACCTTT
160	Tetrapod_PolyT_Overhang	TTTATTCGCATTAAATTCGCGTTGTAGCCAGCTTTCTCGGATTCTCCGTGGGAACTTT
161	Tetrapod_PolyT_Overhang	TTTATAGCAAGCCCAGAAAATCAGGCTCCAAAAGGAAAACGGGTAAAATACGTAATTT
162	Tetrapod_PolyT_Overhang	TTTTTATTTGCACGTAACGATTCGTCAAAAATGAAAACCAGAAGGAAACCGAGGATTT
163	Tetrapod_PolyT_Overhang	TTTGCATCACCTACCATATCAAAATTT
164	Tetrapod_PolyT_Overhang	TTTTGCATCAAAAAGCGTTTTCTCGGTCATAGCCCCAGTCTCTGAATTTACCGTTTTT
165	Tetrapod_PolyT_Overhang	AACCTTGCTGAAAAATGAAAAATCTAAATTT
166	Tetrapod_PolyT_Overhang	TTTCACGGAATAAGTTTGACGGTTAAAGGTGAATTAGTAGCTCAACATGTTTTAATTT
167	Tetrapod_PolyT_Overhang	TTTCATTCCAAGAACATTCTAACGTTTTAGCGAACCGATGAAACAAACATCAAGATTT
168	Tetrapod_PolyT_Overhang	TTTTTATTCAAAATTTTTTT
169	Tetrapod_PolyT_Overhang	TTTTTTAGGTAATCATTTTT
170	Tetrapod_PolyT_Overhang	TTTTTCTTCCCTGGCTTTTT
171	Tetrapod_PolyT_Overhang	TTTTTAAAAATCCAATTTTT
